# CRISPR RNA-guided integrases for high-efficiency and multiplexed bacterial genome engineering

**DOI:** 10.1101/2020.07.17.209452

**Authors:** Phuc Leo H. Vo, Carlotta Ronda, Sanne E. Klompe, Ethan E. Chen, Christopher Acree, Harris H. Wang, Samuel H. Sternberg

## Abstract

Tn*7*-like transposons are pervasive mobile genetic elements in bacteria that mobilize using heteromeric transposase complexes comprising distinct targeting modules. We recently described a Tn*7*-like transposon from *Vibrio cholerae* that employs a Type I-F CRISPR–Cas system for RNA-guided transposition, in which Cascade directly recruits transposition proteins to integrate donor DNA downstream of genomic target sites complementary to CRISPR RNA. However, the requirement for multiple expression vectors and low overall integration efficiencies, particularly for large genetic payloads, hindered the practical utility of the transposon. Here, we present a significantly improved INTEGRATE (insertion of transposable elements by guide RNA-assisted targeting) system for targeted, multiplexed, and marker-free DNA integration of up to 10 kilobases at ~100% efficiency. Using multi-spacer CRISPR arrays, we achieved simultaneous multiplex insertions in three genomic loci, and facile multi-loci deletions when combining orthogonal integrases and recombinases. Finally, we demonstrated robust function in other biomedically- and industrially-relevant bacteria, and developed an accessible computational algorithm for guide RNA design. This work establishes INTEGRATE as a versatile and portable tool that enables multiplex and kilobase-scale genome engineering.
