## Supplementary Table 2 for "CRISPR RNA-guided integrases for high-efficiency and multiplexed bacterial genome engineering"

### Sheet: Sheet1
Vo et al.
Supplementary Table 2 | PB-SV Structural Variant Analysis of SMRT sequencing data.
Notes: SVs shown in gray are structural variants also seen when our parent BL21(DE3) strain was sequenced and aligned against the reference genome (CP001509.3)
SV analyses for all samples in this analysis were performed by alignment of SMRT sequencing reads to the same CP001509.3 reference genome
Bolded SVs show insertion of the mini-Tn at the expected location according to the crRNA(s)
Only SVs 50bp or larger are presented here in this table
BL21(DE3) Parent Strain
Position	ID	Alternative	SV Type	SV Length (bp)
4	pbsv.BND.BL21:4-BL21:4558949	]BL21:4558949]T	BREAKEND	N/A
170757	pbsv.INS.0	TGCAGGTGGATTTGCCCCTATATTTCCAGACATCTGTTATCACTTAACCATTACAAGCCCGCTGCCGCAGATATTCCCGTGGCGAGCGATAACCCAGCGCACTATGCGGATGCCATTCGTTATAATGCTCGAACGCCTCTGCAAGGTTCTTTGCTGCCGTTAACCCGTCTGGTTTGGGCATGATACTGATGTAGTCACGCTTTATCGTTTTCACGAAGCTCTCTGCTATTCCGTTACTCTCCGGACTCCGCACCGCCGTGTTCTTCGGTTCAAGTCCCAACATCCGGGCGAACTGGCGTGTTTCATTAGCCCGGTAGCATGAACCATTATCCGTCAGCCACTCCACTGGAGACGACGGAAGATCGTTGCCGAAGCGGCGTTCCACCGCTCCCAGCATGA…	INSERTION	1334
170759	pbsv.BND.BL21:170759-BL21:1972894	C[BL21:1972894[	BREAKEND	N/A
171012	pbsv.INS.2	GCCCGACGATAACCATACGTTGGCAGCTCTCCGATAACATGGTGTATACGGAGAAGCACATCCGTATCATCAGTGTGACGACTGCGGCGGCCATCCATCCAGTCATCGGTTCGTCTGAGAATGACGTGCAACTGCGCACGCGACACCCGGAGACAACGGCTGACTAAGCTTACTCCCCCATCCCCGGGCAATAAGGGCGCGTGCGCTATCCACTTTTTTGCCCGTCCATATTCAACGGCTTCTTTGAGGAGTTCATTTTCCATCGTTTTCTTGCCGAGCAGGCGCTGGAGTTCTTTAATCTGCTTCATGGCGGCAGCAAGTTCAGAGGCAGGAACAACCTGTTCTCCGGCGGCGACAGCAGTAAGACTTCCTTCCTGGTATTGCTTACGCCAGAGAAAT…	INSERTION (IMPRECISE)	622
1972894	pbsv.BND.BL21:1972894-BL21:170759	]BL21:170759]T	BREAKEND	N/A
4558949	pbsv.BND.BL21:4558949-BL21:4	T[BL21:4[	BREAKEND	N/A
Singleplex integration, crRNA-4
Position	ID	Alternative	SV Type	SV Length (bp)
4	pbsv.BND.BL21:4-BL21:4558949	]BL21:4558949]T	BREAKEND	N/A
170757	pbsv.INS.0	TGCAGGTGGATTTGCCCCTATATTTCCAGACATCTGTTATCACTTAACCCATTACAAGCCCGCTGCCGCAGATATTCCCGTGGCGAGCGATAACCCAGCGCACTATGCGGATGCCATTCGTTATAATGCTCGAACGCCTCTGCAAGGTTCTTTGCTGCCGTTAACCCGTCTGGTTTGGGCATGATACTGATGTAGTCACGCTTTATCGTTTTCACGAAGCTCTCTGCTATTCCGTTACTCTCCGGACTCCGCACCGCCGTGTTCTTCGGTTCAAGTCCCAACATCCGGGCGAACTGGCGTGTTTCATTAGCCCGGTAGCATGAACCATTATCCGTCAGCCACTCCACTGGAGACGACGGAAGATCGTTGCCGAAGCGGCGTTCCACCGCTCCCAGCATG…	INSERTION	1337
170760	pbsv.BND.BL21:170760-BL21:1972893	A[BL21:1972893[	BREAKEND	N/A
171014	pbsv.INS.2	CACCGACGATACATACGTTGGCAGCTCTCCGATAACATGGTGTATACGGAGAAGCACATCCGTATCATCAGTGTGACGACTGCGGCGGCCATCCATCCAGTCATCGGTTCGTCTGAGAATGACGTGCAACTGCGCACGCGACACCCGGAGACAACGGCTGACTAAGCTTACTCCCCATCCCGGGCAATAAGGGCGCGTGCGCTATCCACTTTTTTGCCCGTCCATATTCAACGGCTTCTTTGAGGAGTTCATTTTCCATCGTTTTCTTGCCGAGCAGGCGCTGGAGTTCTTTAATCTGCTTCATGGCGGCAGCAAGTTCAGAGGCAGGAACAACCTGTTCTCCGGCGGCGACAGCAGTAAGACTTCCTTCCTGGTATTGCTTACGCCAGAGAAATAACT…	INSERTION	618
335193	pbsv.INS.1	CAGCAATGTTGATACAACCATAAAATGATAATTACACCCATAAATTGATAATTATCACACCCATAAATTGATATTGCCTCTTCATGGTCTAAACTTCAGTAAGTTTACGACATTTTCCTCGAGGTCATTTCCGGGGATCCATGGAGAAAAAAATCACTGGATATACCACCGTTGATATATCCCAATGGCATCGTAAAGAACATTTTGAGGCATTTCAGTCAGTTGCTCAATGTACCTATAACCAGACCGTTCAGCTGGATATTACGGCCTTTTTAAAGACCGTAAAGAAAAATAAGCACAAGTTTTATCCGGCCTTTATTCACATTCTTGCCCGCCTGATGAATGCTCATCCGGAGTTCCGTATGGCAATGAAAGACGGTGAGCTGGTGATATGGGATA…	INSERTION	979
1972893	pbsv.BND.BL21:1972893-BL21:170760	]BL21:170760]A	BREAKEND	N/A
4558949	pbsv.BND.BL21:4558949-BL21:4	T[BL21:4[	BREAKEND	N/A
Singleplex integration, crRNA-12
Position	ID	Alternative	SV Type	SV Length (bp)
4	pbsv.BND.BL21:4-BL21:4558950	]BL21:4558950]T	BREAKEND	N/A
170757	pbsv.INS.0	TGCAGGTGGATTTGCCCCTATATTTCCAGACATCTGTTATCACTTAACCCATTACAAGCCCGCTGCCGCAGATATTCCCGTGGCGAGCGATAACCCAGCGCACTATGCGGATGCCATTCGTTATAATGCTCGAACGCCTCTGCAAGGTTCTTTGCTGCCGTTAACCCGTCTGGTTTGGGCATGATACTGATGTAGTCACGCTTTATCGTTTTCACGAAGCTCTCTGCTATTCCGTTACTCTCCGGACTCCGCACCGCCGTGTTCTTCGGTTCAAGTCCCAACATCCGGGCGAACTGGCGTGTTTCATTAGCCCGGTAGCATGAAACCATTATCCGTCAGCCACTCACTGGAGACGACGGAAGATCGTTGCCGAAGCGGCGTTCCACCGCTCCCAGCATG…	INSERTION	1334
170758	pbsv.BND.BL21:170758-BL21:1972893	G[BL21:1972893[	BREAKEND	N/A
171012	pbsv.INS.1	GCCGACGATAACCATACGTTGGCAGCTCTCCGATAACATGGTGTATACGGAGAAGCACATCCGTATCATCAGTGTGACGACTGCGGCGGCCATCCATCCAGTCATCGGTTCGTCTGAGAATGACGTGCAACTGCGCACGCGACACCCGGAGACAACGGCTGACTAAGCTTACTCCCCATCCCCGGGCAATAAGGGCGCGTGCGCTATCCACTTTTTTGCCCGTCCATATTCAACGGCTTCTTTGAGGAGTTCATTTTCCATCGTTTTCTTGCCGAGCAGGCGCTGGAGTTCTTTAATCTGCTTCATGGCGGCAGCAAGTTCAGAGCAGGAACAACCTGTTCTCCGGCGGCGACAGCAGTAAGACTTCCTTCCTGGTATTGCTTACGCCAGAGAAATAAC…	INSERTION	619
1877801	pbsv.INS.2	TACAAAAATTGTTGATGCAACCATAAAGTGATATTTAATAATTATTTATAATCAGCAACTTAACCACAAAACAACCATATATTGATATCTCACAAAACAACCATAAGTTGATATTTTTGTGAATCGAGTATTTCAGCAAAACTACTGCAGTAAGGACTCTAGAAGGGCACCAATAACTGCCTTTAAAAAATTACGCCCCGCCCTGCCACTCATCGCAGTACTGTTGTAATTCATTAAGCATTCTGCCGACATGGAAGCCATCACAAACGGCATGATGAACCTGAATCGCCAGCGGCATCAGCACCTTGTCGCCTTGCGTATAATATTTGCCCATAGTGAAAACGGGGGCGAAGAAGTTGTCCATATTGGCCACGTTTAAATCAAAACTGGTGAAACTCA…	INSERTION	980
1972893	pbsv.BND.BL21:1972893-BL21:170758	]BL21:170758]A	BREAKEND	N/A
4558950	pbsv.BND.BL21:4558950-BL21:4	T[BL21:4[	BREAKEND	N/A
2x-multiplexed integration, crRNA-4/12
Position	ID	Alternative	SV Type	SV Length (bp)
3	pbsv.BND.BL21:3-BL21:4558949	]BL21:4558949]C	BREAKEND	N/A
170757	pbsv.BND.BL21:170757-BL21:1972893	T[BL21:1972893[	BREAKEND	N/A
170757	pbsv.INS.0	TGCAGGTGGATTTGCCCCTATATTTCCAGACATCTGTTATCACTTAACCCATTACAAGCCCGCTGCCGCAGATATTCCCGTGGCGAGCGATAACCCAGCGCACTATGCGGATGCCATTCGTTATAATGCTCGAACGCCTCTGCAAGGTTCTTTGCTGCCGTTAACCCGTCTGGTTTGGGCATGATACTGATGTAGTCACGCTTTATCGTTTTCACGAAGCTCTCTGCTATTCCGTTACTCTCCGGACTCCGCACCGCCGTGTTCTTCGGTTCAAGTCCCAACATCCGGGCGAACTGGCGTGTTTCATTAGCCCGGTAGCATGAACCATTATCCGTCAGCCACTCCACTGGAGACGACGGAAGATCGTTGCCGAAGCGGCGTTCCACCGCTCCCAGCATG…	INSERTION	1335
171014	pbsv.INS.2	CACCCGACGATAACCATACGTTGGCAGCTCTCCGATAACATGGTGTATACGGAGAAGCACATCCGTATCATCAGTGTGACGACTGCGGCGGCCATCCATCCAGTCATCGGTTCGTCTGAGAATGACGTGCAACTGCGCACGCGACACCCGGAGACAACGGCTGACTAAGCTTACTCCCCATCCCCGGGCAATAAGGGCGCGGTGCGCTATCCACTTTTTTGCCCGTCCATATTCAACGGCTTCTTTGAGGAGTTCATTTTCCATCGTTTTCTTGCCGAGCAGGCGCTGGAGTTCTTTAATCTGCTTCATGGCGGCAGCAAGTTCAGAGGCAGGAACAACCTGTTCTCCGGCGGCGACAGCAGTAAGACTTCCTTCCTGGTATTGCTTACGCCAGAGAAA…	INSERTION	620
335192	pbsv.INS.1	GCAGCAACTGTTGATACAACCATAAAATGATAATTACACCCATAAATTGATAATTATCACACCCATAAATTGATATTGCCTCTTCATGGTCTAAAACTTCAGTAAGTTTACGACATTTTCCTCGAGGTCATTTCCGGGGATCCATGGAGAAAAAAATCACTGGATATACCACCGTTGATATATCCCAATGGCATCGTAAAGAACATTTTGAGGCATTTCAGTCAGTTGCTCAATGTACCTATAACCAGACCGTTCAGCTGGATATTACGGCCTTTTTAAAGACCGTAAAGAAAAATAAGCACAAGTTTTATCCGGCCTTTATTCACATTCTTGCCCGCCTGATGAATGCTCATCCGGAGTTCCGTATGGCAATGAAAGACGGTGAGCTGGTGATATGGG…	INSERTION	982
1877801	pbsv.INS.3	TACAAAAATTGTTGATGCAACCATAAAGTGATATTTAATAATTATTTATAATCAGCAACTTAACCACAAAACAACCATATATTGATATCTCACAAAACAACCATAAGTTGATATTTTTGTGAATCGAGTATTTCAGCAAAACTACTGCAGTAAGGACTCTAGAAGGGCACCAATAACTGCCTTAAAAAAATTACGCCCCGCCCTGCCACTCATCGCAGTACTGTTGTAATTCATTAAGCATTCTGCCGACATGGAAGCCATCACAAACGGCATGATGAACCTGAATCGCCAGCGGCATCAGCACCTTGTCGCCTTGCGTATAATATTTGCCCATAGTGAAAACGGGGGCGAAGAAGTTGTCCATATTGGCCACGTTTAAATCAAAACTGGTGAAACTCA…	INSERTION	980
1972893	pbsv.BND.BL21:1972893-BL21:170757	]BL21:170757]A	BREAKEND	N/A
3050084	pbsv.BND.BL21:3050084-BL21:3622341	]BL21:3622341]T	BREAKEND	N/A
3622341	pbsv.BND.BL21:3622341-BL21:3050084	G[BL21:3050084[	BREAKEND	N/A
4558949	pbsv.BND.BL21:4558949-BL21:3	T[BL21:3[	BREAKEND	N/A
3x-multiplexed integration, crRNA-4/12/1
Position	ID	Alternative	SV Type	SV Length (bp)
4	pbsv.BND.BL21:4-BL21:4558949	]BL21:4558949]T	BREAKEND	N/A
170757	pbsv.INS.0	TGCAGGTGGATTTGCCCCTATATTTCCAGACATCTGTTATCACTTAACCCATTACAAGCCCGCTGCCGCAGATATTCCCGTGGCGAGCGATAACCCAGCGCACTATGCGGATGCCATTCGTTATAATGCTCGAACGCCTCTGCAAGGTTCTTTGCTGCCGTTAACCCGTCTGGTTTGGGCATGATACTGATGTAGTCACGCTTTATCGTTTTCACGAAGCTCTCTGCTATTCCGTTACTCTCCGGACTCCGCACCGCCGTGTTCTTCGGTTCAAGTCCCAACATCCGGGCGAACTGGCGTGTTTCATTAGCCCGGTAGCATGAACCATTATCCGTCAGCCACTCCACTGGAGACGACGGAAGATCGTTGCCGAAGCGGCGTTCCACCGCTCCCAGCATG…	INSERTION	1336
170758	pbsv.BND.BL21:170758-BL21:1972894	G[BL21:1972894[	BREAKEND	N/A
171012	pbsv.INS.3	GACCCGACGATAACCATACGTTGGCAGCTCTCCGATAACATGGTGTATACGGAGAAGCACATCCGTATCATCAGTGTGACGACTGCGGCGGCCATCCATCCAGTCATCGGTTCGTCTGAGAATGACGTGCAACTGCGCACGCGACACCCGGAGACAACGGCTGACTAAGCTTACTCCCCATCCCCGGGCAATAAGGGCGCGTGCGCTATCCACTTTTTTGCCCGTCCATATTCAACGGCTTCTTTGAGGAGTTCATTTTCCATCGTTTTCTTGCCGAGCAGGCGCTGGAGTTCTTTAATCTGCTTCATGGCGGCAGCAAGTTCAGAGGCAGGAACAACCTGTTCTCCGGCGGCGACAGCAGTAAGACTTCCTTCCTGGTATTGCTTACGCCAGAGAAAT…	INSERTION	623
335192	pbsv.INS.1	GCAGCAACTGTTGATACAACCATAAAATGATAATTACACCCATAAATTGATAATTATCACACCCATAAATTGATATTGCCTCTTCATGGTCTAAACTTCAGTAAGTTTACGACATTTTCCTCGAGGTCATTTCCGGGGATCCATGGAGAAAAAAATCACTGGATATACCACCGTTGATATATCCCAATGGCATCGTAAAGAACATTTTGAGGCATTTCAGTCAGTTGCTCAATGTACCTATAACCAGACCGTTCAGCTGGATATTACGGCCTTTTTAAAGACCGTAAAGAAAAATAAGCACAAGTTTTATCCGGCCTTTATTCACATTCTTGCCCGCCTGATGAATGCTCATCCGGAGTTCCGTATGGCAATGAAAGACGGTGAGCTGGTGATATGGGA…	INSERTION	980
1877801	pbsv.INS.4	TACAAAAATTGTTGATGCAACCATAAAGTGATATTTAATAATTATTTATAATCAGCAACTTAACCAAAAACAACCATATATTGATATCTCACAAAACAACCATAAGTTGATATTTTTGTGAATCGAGTATTTCAGCAAAACTACTGCAGTAAGGACTCTAGAAGGGCACCAATAACTGCCTTAAAAAAATTACGCCCCGCCCTGCCACTCATCGCAGTACTGTTGTAATTCATTAAGCATTCTGCCGACATGGAAGCCATCACAAACGGCATGATGAACCTGAATCGCCAGCGGCATCAGCACCTTGTCGCCTTGCGTATAATATTTGCCCATAGTGAAAACGGGGGCGAAGAAGTTGTCCATATTGGCCACGTTTAAATCAAAACTGGTGAAACTCAC…	INSERTION	980
1972894	pbsv.BND.BL21:1972894-BL21:170758	]BL21:170758]T	BREAKEND	N/A
3800411	pbsv.INS.8	GAATATTGTTGATACAACCATAAAATGATAATTACACCCATAAATTGATAATTATCACACCCATAAATTGATATTGCCTCTTCATGGTCTAAACTTCAGTAAGTTTACGACATTTTCCTCGAGGTCATTTCCGGGGATCCATGAGAGAAAAAATCACTGGATATACCACCGTTGATATATCCCAATGGCATCGTAAAGAACATTTTGAGGCATTTCAGTCAGTTGCTCAATGTACCTATAACCAGACCGTTCAGCTGGATATTACGGCCTTTTTAAAGACCGTAAAGAAAAATAAGCACAAGTTTTATCCGGCCTTTATTCACATTCTTGCCCGCCTGATGAATGCTCATCCGGAGTTCCGTATGGCAATGAAAGACGGTGAGCTGGTGATATGGGATA…	INSERTION	979
4558949	pbsv.BND.BL21:4558949-BL21:4	T[BL21:4[	BREAKEND	N/A
