## Supplementary Table 3 for "CRISPR RNA-guided integrases for high-efficiency and multiplexed bacterial genome engineering"

### Sheet: Sheet1
Vo et al.
Supplementary Table 3 | Protein sequence similarity between different transposase systems in this study
Analysis was performed using BLASTp with default options
TnsA was not analyzed as both ShCAST and ShoINT systems lack TnsA
Cas12k (Type V-K only)
	% Identity			% Query coverage
	VchINT	ShoINT	ShoCAST	VchINT	ShoINT	ShoCAST
VchINT
ShoINT		100	53.6		100	99
ShCAST		53.6	100		99	100
TnsB
	% Identity			% Query coverage
	VchINT	ShoINT	ShoCAST	VchINT	ShoINT	ShoCAST
VchINT	100	26.7	28.2	100	59	58
ShoINT	28	100	43.2	54	100	89
ShCAST	28.2	43.2	100	60	85	100
TnsC
	% Identity			% Query coverage
	VchINT	ShoINT	ShoCAST	VchINT	ShoINT	ShoCAST
VchINT	100	22.6	20	100	16	84
ShoINT	22.6	100	30.3	16	100	83
ShCAST	20	30.3	100	76	77	100
TniQ
	% Identity			% Query coverage
	VchINT	ShoINT	ShoCAST	VchINT	ShoINT	ShoCAST
VchINT	100	28.4	20.3	100	39	38
ShoINT	28.4	100	55.6	18	100	98
ShCAST	20.3	55.6	100	15	98	100
