## Supplementary Table 4 for "CRISPR RNA-guided integrases for high-efficiency and multiplexed bacterial genome engineering"

### Sheet: Sheet1
Vo et al.
Supplementary Table 4 | Tn-seq and random fragmentation sequencing statistics.
Tn-seq (VchINT)
Description	Sample ID	crRNA	Plasmid(s)	Target species/strain	Raw reads	Reads post Q20 filter	Reads with 17-nt fingerprint	Total genome mapping reads	Total reads mapping uniquely to genome	Reads containing undigested donor	Spike-in Reads	CRISPR array self-targeting reads
E. coli non-targeting control, with spike-in	A4684	crRNA-nt	pSL1145, pSL0746(spike-in)	E. coli BL21(DE3)	2139445	1951998	1476954	4	4	1108	1336896	0
crRNA-13 pSPIN, with spike-in	A4702	crRNA-13	pSL1589, pSL0746(spike-in)	E. coli BL21(DE3)	2022840	1988550	1888061	1388261	1357094	2464	467230	23
crRNA-1 pSPIN	A4632	crRNA-1	pSL1587	E. coli BL21(DE3)	3053609	3003544	2855594	2786173	2786133	19402	ND	2374
crRNA-12 pSPIN	A4674	crRNA-12	pSL1588	E. coli BL21(DE3)	3716625	3620047	3098605	2891112	2891111	135436	ND	9
crRNA-13 pSPIN	A4687	crRNA-13	pSL1589	E. coli BL21(DE3)	3299476	3278173	3215888	3168397	3099648	9812	ND	59
crRNA-17 pSPIN	A4659	crRNA-17	pSL1590	E. coli BL21(DE3)	2228699	2191411	2050189	1977318	1977249	36381	ND	502
crRNA-4 pSPIN, J23119 promoter	A4626	crRNA-4	pSL1147	E. coli BL21(DE3)	2552766	2408539	1899789	1841356	1841257	18776	ND	360
crRNA-4 pSPIN, J23101 promoter	A4667	crRNA-4	pSL1581	E. coli BL21(DE3)	2843416	2810017	2670228	2563407	2563341	39048	ND	23184
crRNA-4 pSPIN, J23105 promoter	A4611	crRNA-4	pSL1582	E. coli BL21(DE3)	2209988	2178411	2007948	1874756	1874756	72072	ND	25634
crRNA-4 pSPIN, J23114 promoter	A4699	crRNA-4	pSL1583	E. coli BL21(DE3)	2803458	2688374	2150891	2036253	2036132	49002	ND	27463
crRNA-4 pSPIN, J23119 promoter, 30 °C	A4609	crRNA-4	pSL1147	E. coli BL21(DE3)	3052396	2989669	2769031	2698442	2698123	22326	ND	398
crRNA-1 3-plasmid	A4606	crRNA-1	pSL0826, pSL0283, pSL0746	E. coli BL21(DE3)	5017270	3658742	1482270	1027753	1027686	408658	ND	8083
crRNA-4 3-plasmid	A4646	crRNA-4	pSL0828, pSL0283, pSL0746	E. coli BL21(DE3)	3222858	2009991	201329	24183	24148	166920	ND	3806
crRNA-13 pSPIN MG1655	A4635	crRNA-13	pSL1589	E. coli MG1655	6919953	6879121	6796152	6470127	6367349	17858	ND	81
crRNA-13 pSPIN BW25113	A4657	crRNA-13	pSL1589	E. coli BW25113	6414422	6386170	6315479	5554370	5445754	16892	ND	580212
crRNA-4 2-plasmid, 0.98kb cargo	A4647	crRNA-4	pSL1796, pSL1749	E. coli BL21(DE3)	3726678	3094728	1984615	1840101	1839923	76755	ND	12708
crRNA-4 2-plasmid, 5.3kb cargo	A4669	crRNA-4	pSL1796, pSL1771	E. coli BL21(DE3)	3873927	3111466	1691941	1452536	1451920	140819	ND	43472
crRNA-4 2-plasmid, 10kb cargo	A4672	crRNA-4	pSL1796, pSL1772	E. coli BL21(DE3)	2946213	2228062	1001877	879272	878594	80830	ND	7484
crRNA-4/12 2x-multiplex	A4617	crRNA-4/crRNA-12	pSL1527	E. coli BL21(DE3)	4737067	4670740	4394467	4280803	4280714	40926	ND	117
crRNA-4/12/1 3x-multiplex	A4664	crRNA-4/crRNA-12/crRNA-1	pSL1528	E. coli BL21(DE3)	6870711	6825513	6686386	6551295	6551224	25618	ND	10
K. oxytoca non-targeting control, with spike-in	A4681	crRNA-13	pSL1145, pSL0746(spike-in)	K. oxytoca M5a1	2574079	2503546	2301370	1614	1584	3744	2261868	57
crRNA-41 K. oxytoca pSPIN, with spike-in	A4686	crRNA-13	pSL1813, pSL0746(spike-in)	K. oxytoca M5a1	1231981	1171350	968968	364273	364273	14170	551711	32
crRNA-41 K. oxytoca pSPIN	A4698	crRNA-13	pSL1813	K. oxytoca M5a1	1202441	1189119	1136389	1010294	1010294	32933	ND	77
crRNA-42 K. oxytoca pSPIN	A4610	crRNA-13	pSL1857	K. oxytoca M5a1	1376340	1363340	1325082	1026098	1023089	7919	ND	65
crRNA-43 K. oxytoca pSPIN	A4666	crRNA-13	pSL1858	K. oxytoca M5a1	1208827	1158959	982472	891119	889247	68524	ND	93
crRNA-44 K. oxytoca pSPIN	A4618	crRNA-13	pSL1859	K. oxytoca M5a1	1998493	1783647	974744	883740	883567	58352	ND	100
crRNA-45 K. oxytoca pSPIN	A4605	crRNA-13	pSL1860	K. oxytoca M5a1	1430481	1408661	1324649	1126885	1125214	172811	ND	58
P. putida non-targeting control, with spike-in	A4691	crRNA-13	pSL1145, pSL0746(spike-in)	P. putida KT2440	3351352	3331392	3271598	299	299	0	2665765	0
crRNA-52 P. putida pSPIN, with spike-in	A4636	crRNA-13	pSL1862, pSL0746(spike-in)	P. putida KT2440	1733053	1708719	1625426	28641	28641	2	1574075	1
crRNA-51 P. putida pSPIN	A4628	crRNA-13	pSL1861	P. putida KT2440	2119504	2115959	2109263	2018670	2018669	0	ND	9
crRNA-52 P. putida pSPIN	A4654	crRNA-13	pSL1862	P. putida KT2440	2108524	2104735	2098293	1965287	1965286	2383	ND	570
crRNA-53 P. putida pSPIN	A4651	crRNA-13	pSL1863	P. putida KT2440	4758036	4743559	4693160	195341	195340	4743	ND	4434528
crRNA-54 P. putida pSPIN	A4695	crRNA-13	pSL1802	P. putida KT2440	1946986	1932342	1787540	1000862	999852	8041	ND	734019
crRNA-55 P. putida pSPIN	A4670	crRNA-13	pSL1801	P. putida KT2440	2464453	2459655	2427181	343535	340778	24038	ND	1891451
crRNA-56 P. putida pSPIN	A4665	crRNA-13	pSL1864	P. putida KT2440	5586074	5575270	5539212	114849	106657	232	ND	5354932
crRNA-53 P. putida pSPIN-R	A4607	crRNA-13	pSL1779	P. putida KT2440	761149	729627	473270	186601	186601	241057	ND	0
crRNA-56 P. putida pSPIN-R	A4649	crRNA-13	pSL1780	P. putida KT2440	1185803	1122953	569943	518762	515578	22882	ND	0
Random Fragmentation (VchINT, ShoINT and ShCAST)
Description	Sample ID	crRNA/sgRNA	Plasmid(s)	Target species/strain	Raw reads	Reads post Q20 filter	Reads with 17-nt fingerprint	Total genome mapping reads	Total reads mapping uniquely to genome	Reads containing undigested donor	Spike-in Reads	CRISPR array self-targeting reads
VchINT, crRNA-1, right transposon end	A934	crRNA-1	pSL1441	E. coli BL21(DE3)	828107	770966	9925	5444	5444	ND	ND	ND
VchINT, crRNA-1, left transposon end	A946	crRNA-1	pSL1441	E. coli BL21(DE3)	556802	504084	1910	1122	1122	ND	ND	ND
VchINT, crRNA-4, right transposon end	A956	crRNA-4	pSL1130	E. coli BL21(DE3)	872437	820953	34376	29561	29538	ND	ND	ND
VchINT, crRNA-4, left transposon end	A955	crRNA-4	pSL1130	E. coli BL21(DE3)	529414	493511	10897	9776	9776	ND	ND	ND
ShoINT, crRNA-140, right transposon end	A933	sgRNA-36	pSL1117	E. coli BL21(DE3)	4744606	3866099	128589	83680	80081	ND	ND	ND
ShoINT, crRNA-140, left transposon end	A921	sgRNA-36	pSL1117	E. coli BL21(DE3)	4347875	3678001	124884	25402	24105	ND	ND	ND
ShoINT, crRNA-176, right transposon end	A954	sgRNA-31	pSL1571	E. coli BL21(DE3)	5413479	4122694	119212	86400	82873	ND	ND	ND
ShoINT, crRNA-176, left transposon end	A917	sgRNA-31	pSL1571	E. coli BL21(DE3)	4474659	3813530	117445	20812	19966	ND	ND	ND
ShCAST, crRNA-141, right transposon end	A932	sgRNA-37	pSL1396, pSL1226	E. coli BL21(DE3)	1333630	1230954	123032	31329	30653	ND	ND	ND
ShCAST, crRNA-141, left transposon end	A915	sgRNA-37	pSL1396, pSL1226	E. coli BL21(DE3)	1250814	1209229	131560	23007	22412	ND	ND	ND
ShCAST, crRNA-143, right transposon end	A927	sgRNA-38	pSL1398, pSL1226	E. coli BL21(DE3)	1215693	1148566	86373	28867	28262	ND	ND	ND
ShCAST, crRNA-143, left transposon end	A913	sgRNA-38	pSL1398, pSL1226	E. coli BL21(DE3)	1120819	1092537	77869	22725	22244	ND	ND	ND
ND, Not Determined.
