## Supplementary Table 5 for "CRISPR RNA-guided integrases for high-efficiency and multiplexed bacterial genome engineering"

### Sheet: Sheet1
Vo et al.
Supplementary Table 5 | Guide RNAs and genomic target sites used in this study.
Guide RNA ID	Encoded by	Description	Target Species	Targeting system	Spacer sequence (5ʹ→3ʹ)	Flanking PAM†
crRNA-nt	pSL0284, pSL1144, pSL1298, pSL1021, pSL1145	Non-targeting crRNA	N/A	VchINT	GAGACCTCTGTCTTGTCAGCTAGGGTGGTCTC	N/A
sgRNA-nt	pSL1114	Non-targeting sgRNA	N/A	ShoINT	CGAGACCCTCGACGAGGGTCTCG	N/A
crRNA-1	pSL0826, pSL1341-1343, pSL1438, pSL1498, pSL1528, pSL1587, pSL1441	Target-1 (glmS locus), also used for target immunity panel as target site >1 Mbp from crRNA-4	E. coli	VchINT	TGGGAGGATTCATAAAGCATTGTTTGTTGGCT	CC
crRNA-4	pSL0828, pSL1016, pSL1018, pSL1020, pSL1022, pSL1024, pSL1026, pSL1121, pSL1213, pSL1220, pSL1222-1223, pSL1130-1134, pSL1279, pSL1796, pSL1812, pSL1202, pSL1341-1343, pSL1506, pSL1627-1628, pSL1147, pSL1581-1583, pSL1527-1528	Target-4 (lacZ locus)	E. coli	VchINT	AGTACAGCGCGGCTGAAATCATCATTAAAGCG	CC
crRNA-8	pSL1506	Target-8 (lacY locus), used for 2.4 kb deletion	E. coli	VchINT	CGAGTTTGTCAGAAAGCAGACCAAACAGCGGT	CC
crRNA-12	pSL0905, pSL1499, pSL1202, pSL1341-1343, pSL1588, pSL1527-1528	Target-12 (purT-eda locus)	E. coli	VchINT	GCATTACTAAGCTGGCGCGTGAAGCTGTAGAA	CC
crRNA-13	pSL0898, pSL1500, pSL1750, pSL1529, pSL1589	Target-13 (tktB-ypfG locus)	E. coli	VchINT	GAGAATATTGTGGCAAAAGCGCATAAGGTGCT	CC
crRNA-17	pSL0902, pSL1501, pSL1590	Target-17 (yadD-panC locus)	E. coli	VchINT	TCTTGCTGAGATTGATAAGGTAATTAACCTTA	CC
crRNA-25	pSL1627	codB locus, used for 10 kb deletion	E. coli	VchINT	GGTTTGGTCGCAATGCCAAACTGGCGGTGCTG	CC
crRNA-26	pSL1628	yahM locus, used for 20 kb deletion	E. coli	VchINT	TGCAAAGTGGAACATTGCCATTGTTTGGCTAT	CC
crRNA-27	pSL1416, pSL1642	thrC locus, to generate threonine auxotroph	E. coli	VchINT	GCACGACCTGCCGGAATTCAGCCTGACTGAAA	CC
crRNA-28	pSL1417, pSL1642	lysA locus, to generate lysine auxotroph	E. coli	VchINT	TGGCCCAGTTGGTCGAGCATATCAACAGAACC	CC
sgRNA-31	pSL1514, pSL1571	lacZ locus	E. coli	ShoINT	CAGCGCGGCTGAAATCATCATTA	AGTA
sgRNA-32	pSL1568	lacZ locus	E. coli	ShoINT	CGGATAATGCGAACAGCGCACGG	GGTT
sgRNA-33	pSL1569	lacZ locus	E. coli	ShoINT	TTTAGCGAAACCGCCAAGACTGT	AGTA
sgRNA-34	pSL1615	lacZ locus	E. coli	ShoINT	AGGCGGTCGGGATAGTTTTCTTG	AGTA
sgRNA-35	pSL1616	cynX locus	E. coli	ShoINT	CAGCGGTTCCTTACTGGCATTGA	AGTA
sgRNA-36	pSL1115, 1117	lacZ locus	E. coli	ShoINT	TTCGACGTTCAGACGTAGTGTGA	GGTT
sgRNA-37	pSL1396	lacZ locus	E. coli	ShCAST	ATGCCGATCGCGTCACACTACGT	GGTT
sgRNA-38	pSL1398	lacZ locus	E. coli	ShCAST	GCCACTCGCTTTAATGATGATTT	TGTT
sgRNA-39	pSL1806	glmS locus (near VchINT Target-1)	E. coli	ShoINT	ATATGTAAGGAATATGACAGTTT	AGTT
crRNA-41	pSL1813	lacZ locus	K. oxytoca	VchINT	CATTCACCGTTGCACCACAGATGAAAAGCTGA	CC
crRNA-42	pSL1857	AmpR locus	K. oxytoca	VchINT	CTTTATCGCGGCGACGAACGTTTTGCCATGTG	CC
crRNA-43	pSL1858	Xyla locus	K. oxytoca	VchINT	CCTTCAGGAGAAACGTCAACGTCGTGGAAGCA	CC
crRNA-44	pSL1859	galK locus	K. oxytoca	VchINT	AATCAGACCGATGAATTCTCTCTCGACTCGCC	CC
crRNA-45	pSL1860	KO_19937 locus	K. oxytoca	VchINT	GAAAGCGCTTTCCGGTGGTCAGCGTCAGCGCG	CC
crRNA-51	pSL1861	PP_3889 locus	P. putida	VchINT	GGGTACCGTGGGCCAGCATCATCAGGGCCAGC	CC
crRNA-52	pSL1862	nirD (PP_1706) locus	P. putida	VchINT	CACGACCGATGATATTGGCACCGGAGCGTGGG	CC
crRNA-53	pSL1863, pSL1779	nicC (PP_3944) locus	P. putida	VchINT	TTCGAAGGCTGCGCGCATTTCTTCCTGGCTGC	CC
crRNA-54	pSL1802	Intergenic, proximal to benR (PP_3159) locus	P. putida	VchINT	GGAAGATACTGTTCGATAAACGAACACACATG	CC
crRNA-55	pSL1801	Intergenic, promixal to PP_2928 locus	P. putida	VchINT	TAAGCGACAAACAGAAGGGGTGCCATGCAGGA	CC
crRNA-56	pSL1864, pSL1780	bdhA (PP_0552) locus	P. putida	VchINT	AGTGCATCCTCGGCCACGAATTCTGCGGCCAC	CC
crRNA-61	pSL1508	22bp from crRNA-4, for target immunity panel	E. coli	VchINT	GCACATCTGAACTTCAGCCTCCAGTACAGCGC	CC
crRNA-62	pSL1509	45bp from crRNA-4, for target immunity panel	E. coli	VchINT	CGTAGGTAGTCACGCAACTCGCCGCACATCTG	CC
crRNA-63	pSL1510	103bp from crRNA-4, for target immunity panel	E. coli	VchINT	GAAAGGCGCGGTGCCGCTGGCGACCTGCGTTT	CC
crRNA-64	pSL1511	238bp from crRNA-4, for target immunity panel	E. coli	VchINT	GTCGGCGGTGTGCAGTTCAACCACCGCACGAT	CC
crRNA-65	pSL1512	507bp from crRNA-4, for target immunity panel	E. coli	VchINT	ACATACAGGCCGTAGCGGTCGCACAGCGTGTA	CC
crRNA-66	pSL1513	993bp from crRNA-4, for target immunity panel	E. coli	VchINT	ACCCAGTCCCAGACGAAGCCGCCCTGTAAACG	CC
crRNA-67	pSL1613	1982bp from crRNA-4, for target immunity panel	E. coli	VchINT	CTAATCCGAGCCAGTTTACCCGCTCTGCTACC	CC
crRNA-68	pSL1614	5003bp from crRNA-4, for target immunity panel	E. coli	VchINT	GCGCGTGGACGCTGGGTGTTTACTTCGGTCTG	CC
† PAM sequences denote the nucleotides immediately 5’ of the target protospacer
