## Supplementary Table 6 for "CRISPR RNA-guided integrases for high-efficiency and multiplexed bacterial genome engineering"

### Sheet: Sheet1
Vo et al.
Supplementary Table 6 | Bacterial species and strains used in this study.
Species	Strain	Notes	Source	Reference Genome GenBank Accession
Escherichia coli	BL21(DE3)	-	NEB	CP001509.3
Escherichia coli	MG1655	-	CGSC	U00096.3
Escherichia coli	BW25113	Keio parent strain	CGSC	CP009273.1
Escherichia coli	JW2669-1	ΔrecA	CGSC	N/A
Escherichia coli	JW2788-1	ΔrecB	CGSC	N/A
Escherichia coli	JW2790-1	ΔrecC	CGSC	N/A
Escherichia coli	JW2787-1	ΔrecD	CGSC	N/A
Escherichia coli	JW3677-1	ΔrecF	CGSC	N/A
Escherichia coli	JW2703-2	ΔmutS	CGSC	N/A
Klebsiella oxytoca	M5a1	-	-	Assembled de novo from WGS (Pacbio SMRT)
Pseudomonas putida	KT2440	-	-	AE015451.2
