## Supplementary Table 7 for "CRISPR RNA-guided integrases for high-efficiency and multiplexed bacterial genome engineering"

### Sheet: Sheet1
Vo et al.
Supplementary Table 7 | Oligonucleotides used for PCR, qPCR, and NGS experiments in this study.
PCR
Oligo ID	Primer Pair(s)	Description	Sequence	Used in Figure(s)
oSL0763	(4, 31-34, 36, 41, 51)LR, 52RL, 4RL, 36RL	VchINT mini-Tn cargo specific	GTGGTATTCACTCCAGAGCG	3c, 5b, S5c
oSL1656	(41, 42, 51)RL, 42LR, 52LR	VchINT mini-Tn cargo specific	CCATGTCGGCAGAATGCTTA	5b
oSL0388	(31-34)RL	VchINT mini-Tn cargo specific	CAACAGTACTGCGATGAG	S5c
oSL0396	1LR	Genome specific, glmS locus	GCATTGAAGCTCTGGCAG	3b,d, S5a
oSL0842	(31-34)LR, (31-34)RL	Genome specific, lacZ locus	GCCCGAGTTTGTCAGAAAGC	S5c
oSL0844	4LR	Genome specific, lacZ locus	CAATACGCAAACCGCCTCTC	3b,d, S5a
oSL0847	4RL, 36RL, 36LR	Genome specific, lacZ locus	CTGATCCACCCAGTCCCAGA	3b,d, S5a
oSL1164	4RL	Genome specific, lacZ locus	CGCCGCACATCTGAACTTC	3c
oSL1307	4LR	Genome specific, lacZ locus	GGAGTGACGGCAGTTATCTG	3c
oSL2637	36RL	Genome specific, lacZ locus	TCTTTATGGCAGGGTGAA	3c
oSL2835	36LR	Genome specific, lacZ locus	GAGATTCGGGATTTCGGCG	3c
oSL2759	1RL, 39RL, 39LR	Genome specific, glmS locus	TATTGGTCTTCCACGCAGC	3b,d, S5a
oSL2734	4RL, 4LR, 1RL, 1LR	Specific to genomically integrated VchINT mini-Tn (from pSL1119/pSL1223)	CCGGAAATGACCTCGAGG	3b,d, S5a
oSL2735	4RL, 4LR, 1RL, 1LR (pSL0932)	Specific to additional plasmid-borne VchINT mini-Tn (from pSL0932)	CCGGAAATGACCTCTTCATGAA	S5a
oSL2924	36LR, 39LR	Specific to ShoINT mini-Tn	GAATTGATGAGACAAACTATTCTAAACG	3d
oSL2925	36RL, 39RL	Specific to ShoINT mini-Tn	CAGCTATTAGAAGTAATTGCGACACT	3d
oSL3547	a	Diagnostic primers for genomic deletions	TCGGAACAGAAGCTGGATG	4h
oSL3548	a	Diagnostic primers for genomic deletions	TCGTGGAGGTGATTATTGCTC	4h
oSL3549	b	Diagnostic primers for genomic deletions	AACTCGAGGCTGATATCGC	4h
oSL3550	b	Diagnostic primers for genomic deletions	CTGCGTAATTCGTCGGTG	4h
oSL3551	c	Diagnostic primers for genomic deletions	TATACCGCCGTTTGTGGAG	4h
oSL3552	c	Diagnostic primers for genomic deletions	AACGTACCGGAACCTGAC	4h
oSL3313	d	Diagnostic primers for genomic deletions	CAAAACAGGCGGCAGTAAG	4h
oSL3553	d	Diagnostic primers for genomic deletions	GGTGGATCAGTCGCTGAT	4h
oSL3554	e	Diagnostic primers for genomic deletions	GTTTTGCTACCCGTTGTAGC	4h
oSL3555	e	Diagnostic primers for genomic deletions	AGATAGTTCGCCATCATCAGC	4h
oSL3739	41RL, 41LR	Genome specific, lacZ locus (K. oxytoca)	AGTGGCAGTTTTCCCTGG	5b
oSL3740	42RL	Genome specific, ampR locus (K. oxytoca)	TTCGGTCACGATTTTCGC	5b
oSL3741	42LR	Genome specific, ampR locus (K. oxytoca)	GCAGCTCATCACTATCAAGGAG	5b
oSL3742	51RL, 51LR	Genome specific, PP_3889 locus (P. putida)	TGCCGATCAAGTACATCAC	5b
oSL3743	52RL, 52LR	Genome specific, nirD locus (P. putida)	TCGGCGCCGTATTACAAG	5b
qPCR
Oligo ID	Primer Pair(s)	Description	Sequence	Used in Figure(s)
oSL1177	G	Reference gene (rssA locus)	CATGCAGTATTCCAGGACTC	1d-e, 2, 3a, 4b, S1, S2, S4c,e, S5e,
oSL1178	G	Reference gene (rssA locus)	GGAGAGCAAATCTTGTTGC	1d-e, 2, 3a, 4b, S1, S2, S4c,e, S5e,
oSL1307	4RL, 4LR	Genome specific, for crRNA-4	GGAGTGACGGCAGTTATCTG	1d-e, 2, 4b, S1, S2, S4e
oSL1184	4LR	VchINT mini-Tn specific, for crRNA-4	CTGAAGTTTAGACCATGAAGAGGC	1d-e, 2, 4b, S1, S2, S4e
oSL1185	4RL	VhcINT mini-Tn specific, for crRNA-4	GGTTGTTTTGTGGTTAAGTTGCTG	1d-e, 2, 4b, S1, S2, S4e
oSL2579	1RL, 1LR	Genome specific, for crRNA-1	GTTTGTTGGCTACGAGAAGCA	1d-e, 3a
oSL2577	12RL, (1, 12, 13, 17)LR	VchINT mini-Tn specific, for crRNA-1,12, 13, 17	GGTTGTTTTGTGGTTAAGTTGCT	1d-e, 2, S4c
oSL2578	(1, 13, 17)RL	VchINT mini-Tn specific, for crRNA-1, 13, 17	GAAGTTTAGACCATGAAGAGGCA	1d-e, 2, S4c
oSL2857	12RL	Genome specific, for crRNA-12	TGAGAGTGTTGTTGACGCC	1d-e
oSL2821	12LR	Genome specific, for crRNA-12	CGACCGCATTACTAAGCTGG	1d-e
oSL2822	13LR	Genome specific, for crRNA-13	GTGCTGGGAGTGAAAGGTG	1d-e, 2, S4c
oSL2823	13RL	Genome specific, for crRNA-13	CTTTGGCTTTACCGCCGAG	1d-e, 2, S4c
oSL2837	17RL, 17LR	Genome specific, for crRNA-17	TGTGTTATGACAGATGACGTGG	1d-e
oSL2791	(4, 31, 61, 62)RL, (4, 31, 61, 62)LR	Genome specific, for crRNA-4, 61, 62, and sgRNA-31	CTGAACTTCAGCCTCCAGTACA	3a, S5e
oSL2793	(1, 4, 61, 62, 67, 68)LR, (63-66)RL	Cargo specific, for target immunity experiments (crRNA-1, 4 and 61-68)	CACAACATACGAGCAGTCCTTAC	3a
oSL2794	(1, 4, 61, 62, 67, 68)RL, (63-66)LR	Cargo specific, for target immunity experiments (crRNA-1, 4 and 61-68)	GGAACTCCATATATGGGCTATGA	3a
oSL2926	66RL, 66LR	Genome specific, for crRNA-66	CGCTGATCCTTTGCGAATAC	3a
oSL2927	65RL, 65LR	Genome specific, for crRNA-65	CAGACGATGGTGCAGGATATC	3a
oSL2928	64RL, 64LR	Genome specific, for crRNA-64	CGATGAGCGTGGTGGTTATG	3a
oSL2929	63RL, 63LR	Genome specific, for crRNA-63	CACTCGCTTTAATGATGATTTCAG	3a
oSL3311	32RL, 32LR	Genome specific, for sgRNA-32	CGGATGGTTCGGATAATGC	S5e
oSL3312	33RL, 33LR	Genome specific, for sgRNA-33	AAACGCCTGCCAGTATTTAGC	S5e
oSL3313	67RL, 67LR, 34RL, 34LR	Genome specific, for crRNA-67 and sgRNA-34	CAAAACAGGCGGCAGTAAG	3a, S5e
oSL3314	68RL, 68LR, 35RL, 35LR	Genome specific, for crRNA-68 and sgRNA-35	CAGCCTGATTGCCTGGTTAC	3a, S5e
oSL2924	(31-35)LR	ShoINT mini-Tn specific	GAATTGATGAGACAAACTATTCTAAACG	S5e
oSL2925	(31-35)RL	ShoINT mini-Tn specific	CAGCTATTAGAAGTAATTGCGACACT	S5e
NGS
Oligo ID	Primer Pair(s)	Description	Sequence	Used in Figure(s)
oSL1368	-	Top strand (with 5ʹ-NN-3ʹ overhang), i5 adaptor for ligation to MmeI cleavage products	CTCTTTCCCTACACGACGCTCTTCCGATCTNN	1f, 2b, 4c, 5c, 5d, S3, S4a-b,d,f, S6, S7, S10
oSL1369	-	Bottom strand, i5 adaptor for ligation to MmeI cleavage products (phosphorylated)	P-AGATCGGAAGAGCGTCGTGTAGGGAAAGAG	1f, 2b, 4c, 5c, 5d, S3, S4a-b,d,f, S6, S7, S10
oSL1098	-	Transposon-specific primer to amplify across the transposon ʹrightʹ end, with i7 overhang	GACTGGAGTTCAGACGTGTGCTCTTCCGATCTCTGAAGTTTAGACCATGAAGAGGC	1f, 2b, 4c, 5c, 5d, S3, S4a-b,d,f, S6, S7, S10
oSL1371	-	Part of i5 adapter for amplification	ACACTCTTTCCCTACACGACGC	1f, 2b, 4c, 5c, 5d, S3, S4a-b,d,f, S6, S7, S10
oSL1099	-	Transposon-specific primer carrying i5 adapter, amplifying across the L-end of VchINT	ACACTCTTTCCCTACACGACGCTCTTCCGATCTGGTTGTTTTGTGGTTAAGTTGCTG	S6
oSL1100	-	Transposon-specific primer carrying i5 adapter, amplifying across the R-end of VchINT	ACACTCTTTCCCTACACGACGCTCTTCCGATCTCTGAAGTTTAGACCATGAAGAGGC	S6
oSL2738	-	Transposon-specific primer carrying i5 adapter, amplifying across the R-end of ShoINT	CTCTTTCCCTACACGACGCTCTTCCGATCTTCCTACGCAATAAAGATCTCAGCTA	S6
oSL2739	-	Transposon-specific primer carrying i5 adapter, amplifying across the L-end of ShoINT	CTCTTTCCCTACACGACGCTCTTCCGATCTGGAGAAACAGGACGACATTAATTTGC	S6
oSL2740	-	Transposon-specific primer carrying i5 adapter, amplifying across the R-end of ShCAST	CTCTTTCCCTACACGACGCTCTTCCGATCTGCTAAAACTGCCAAAGCGCTAT	S6
oSL2741	-	Transposon-specific primer carrying i5 adapter, amplifying across the L-end of ShCAST	CTCTTTCCCTACACGACGCTCTTCCGATCTTGATGGGTCACGACGACAAT	S6
oSL1372	-	i7 specific primer, for random fragmentation amplification	CTGGAGTTCAGACGTGTGC	S6
N/A	-	Forward p5/i5 indexed primer for PCR-2 amplification of NGS libraries	AATGATACGGCGACCACCGAGATCTACAC55555555ACACTCTTTCCCTACACGACGC	1f, 2b, 4c, 5c, 5d, S3, S4a-b,d,f, S6, S7, S10
N/A	-	Reverse p7/i7 indexed primer for PCR-2 amplification of NGS libraries	CAAGCAGAAGACGGCATACGAGAT77777777GTGACTGGAGTTCAGACGTGTGC	1f, 2b, 4c, 5c, 5d, S3, S4a-b,d,f, S6, S7, S10
PCR primer pair names are in the format [crRNA-number][integration-orientation] (e.g. 4RL), except for primers for Figure 4h (which are named a-e as in the main text), and NGS primers
